# High-resolution estimates of crossover and noncrossover recombination from a captive baboon colony

**DOI:** 10.1101/2021.07.10.451667

**Authors:** Jeffrey D. Wall, Jacqueline A. Robinson, Laura A. Cox

## Abstract

Homologous recombination has been extensively studied in humans and a handful of model organisms. Much less is known about recombination in other species, including non-human primates. Here we present a study of crossovers and non-crossover (NCO) recombination in olive baboons (*Papio anubis*) from two pedigrees containing a total of 20 paternal and 17 maternal meioses, and compare these results to linkage-disequlibrium (LD) based recombination estimates from 36 unrelated olive baboons. We demonstrate how crossovers, combined with LD-based recombination estimates, can be used to identify genome assembly errors. We also quantify sex-specific differences in recombination rates, including elevated male crossover and reduced female crossover rates near telomeres. Finally, we add to the increasing body of evidence suggesting that while most NCO recombination tracts in mammals are short (e.g., < 500 bp), there are a non-negligible fraction of longer (e.g., > 1 Kb) NCO tracts. We fit a mixture-of-two-geometric distributions model to the NCO tract length distribution and estimate that >99% of all NCO tracts are very short (mean 24 bp), but the remaining tracts can be quite long (mean 11 Kb). A single geometric distribution model for NCO tract lengths is incompatible with the data, suggesting that LD-based methods for estimating NCO recombination rates that make this assumption may need to be modified.

**Significance:** Most homologous recombination events are noncrossovers (NCO), but little is known about NCO conversion tract lengths. Here we utilize whole-genome sequence data from large baboon pedigrees to estimate the NCO tract length distribution and to study other aspects of recombination.
