## Supplemental Table S1 for "High-resolution estimates of crossover and noncrossover recombination from a captive baboon colony"

### Sheet: Table S1
Table S1. List of all crossovers, including the specific interval in which the event was inferred to have occurred (Start and End columns). The "All_COs" sheet describes 830 unambiguously inferred crossovers while the "Provisional_COs" describes 12 additional likely crossovers. See main text for more details.

### Sheet: All_COs
Chr	Start	End	Parent	Offspring
20	68066	72931	10173	28246
20	4140527	4157838	1X2816	10987
20	4647800	4720126	10173	19348
20	5670339	6582576	1X2816	9045
20	5670339	6582576	1X2816	10489
20	6878098	6881070	10173	16517
20	9116634	9163242	10173	18385
20	10810332	10824943	1X2816	7311
20	14923541	14926566	1X2816	6955
20	15442322	15527653	9841	18385
20	17236932	17239550	9841	15444
20	17747590	17756178	1X4519	7625
20	20774115	20789444	1X2816	6265
20	24682663	24683498	12242	17903
20	24684651	24690694	1X4519	8395
20	24735128	24781607	1X2816	10987
20	25841631	25849893	12242	26988
20	26638162	26640782	1X4519	6955
20	37263832	37265482	1X4519	6265
20	37507797	37537242	10173	26988
20	40099757	40124985	1X4519	7625
20	41034621	41038349	1X4519	10987
20	41072852	41087413	10173	16517
20	42600237	42600608	10173	15444
20	42656520	42672374	10173	17199
20	43437665	43503848	1X2816	6955
20	43962217	44056467	12242	17903
20	44988955	45010668	1X2816	7625
20	45884860	45913844	9841	17199
20	46097593	46102849	10173	19181
20	46298583	46302591	10173	28246
20	46650614	46651312	10173	16413
20	46838305	46840595	1X2816	9128
20	49749971	49754936	10173	17199
20	Unclear	Unclear	1X2816	10987
19	325168	354423	10173	19348
19	1858471	1862771	1X2816	6955
19	2140996	2141997	10173	28246
19	3176086	3176493	10173	15444
19	5608870	5715423	10173	17199
19	8310386	8337901	1X2816	8307
19	8399617	8400307	1X2816	9045
19	10933650	10969058	1X2816	6265
19	13096020	13127162	10173	16517
19	18898279	18911704	9841	16413
19	22944480	22962724	9841	19348
19	23285456	23285672	1X4519	6265
19	38160525	38170700	1X4519	7625
19	40716004	40718156	1X4519	10489
19	41087620	41097273	12242	28246
19	48183327	48189898	1X4519	9128
19	49007444	49012524	9841	19348
19	52038128	52043946	10173	16413
19	55982922	55986759	1X4519	7625
19	56912372	56915885	1X4519	8395
19	57120680	58809067	1X2816	7625
19	57579823	57586958	10173	19181
19	60390416	60444947	9841	15444
19	60402434	60451772	1X4519	10489
19	60612433	60614833	1X2816	8395
19	62174396	62176371	10173	17903
19	67408989	67412138	10173	15444
19	68388530	68390260	10173	28246
19	68747196	68769886	1X4519	6265
18	73617	81313	10173	17199
18	1526071	1534624	10173	28246
18	4231055	4250910	1X2816	7311
18	4465396	4477382	1X2816	10489
18	7586229	7597281	10173	26988
18	12597946	12605825	1X2816	9045
18	13601685	13603561	12242	26988
18	16122800	16125598	1X4519	10489
18	18751539	18751992	10173	15444
18	19497478	19561459	1X2816	7625
18	19686161	19690143	9841	15444
18	24065860	24066918	1X4519	6265
18	26634330	26634621	10173	19181
18	27112421	27133054	1X4519	6955
18	29862112	29877636	9841	19348
18	31840574	31841080	12242	17903
18	35425044	35426300	1X4519	10987
18	36910613	36912286	1X4519	7625
18	38440807	38482493	9841	17199
18	39341912	39343946	9841	16413
18	39565621	39565707	9841	18385
18	39592344	39598962	10173	17903
18	47996148	48860664	1X2816	9045
18	49794278	49794637	12242	17903
18	50717663	50721759	9841	15444
18	51371830	51372791	1X4519	6265
18	57700649	57703692	1X4519	8395
18	58841654	58925639	1X4519	10987
18	60631905	60633543	1X2816	7311
18	61318761	61332321	1X4519	10489
18	61694624	61695483	10173	17199
18	65743174	65745113	1X2816	8307
18	66001087	66022101	10173	19348
18	66015242	66023342	1X4519	9128
18	66409080	66435931	10173	19181
18	68761061	68772715	10173	17903
18	70052250	70092353	1X2816	10987
17	228587	229993	10173	15444
17	1000729	1013399	1X2816	6955
17	2745394	2758149	10173	28246
17	3524953	3527454	10173	16413
17	5287290	5288984	1X2816	8307
17	6535361	6537944	12242	26988
17	8285695	8287285	10173	17903
17	9146088	9149226	10173	19181
17	9533869	9544652	9841	16413
17	10561021	10561821	1X2816	10987
17	11254611	11260667	10173	17199
17	12440685	12441451	9841	18385
17	14664283	14667924	1X4519	6265
17	17028704	17034908	1X2816	10489
17	18588533	18588807	1X4519	8395
17	20851219	20853736	12242	19181
17	21437503	21441927	9841	16413
17	21889781	21899230	9841	15444
17	23595230	23664775	9841	17199
17	23595570	23666452	1X4519	9128
17	23595570	23666452	1X4519	10489
17	26712707	26714366	1X2816	8307
17	29062343	29091477	1X4519	7625
17	35481214	35482477	10173	19348
17	38743259	38807895	10173	17199
17	39858966	39869232	10173	18385
17	43977613	43985012	1X2816	10987
17	47805237	47815306	10173	28246
17	53095156	53097907	1X2816	9128
17	62653377	62687816	10173	16413
17	63229486	63232019	1X2816	10489
17	63683760	63690357	10173	19181
17	63696579	63704433	1X2816	8395
17	63874593	66700534	1X2816	9045
17	63878785	63907739	1X4519	10987
17	66056411	66057603	1X4519	7625
17	68662502	68663173	10173	16517
17	71437144	71483149	1X2816	7625
16	2227033	2227904	1X2816	7311
16	2822877	2823339	9841	18385
16	2881245	2886069	10173	19181
16	3734743	3742170	1X2816	7625
16	4744680	4746482	1X4519	6265
16	6237672	6239364	10173	26988
16	13889012	13889847	1X4519	10489
16	14433547	14448460	1X2816	6955
16	15324381	15339337	1X4519	10987
16	16544674	16591136	1X2816	9128
16	17316472	17452375	10173	18385
16	24286026	24287485	12242	26988
16	24291167	24447936	9841	16413
16	33078289	33295464	1X4519	10987
16	35795909	35820481	1X4519	10489
16	38507888	38509644	1X4519	8395
16	39969564	40012558	9841	17199
16	41061477	41064332	9841	18385
16	45349370	45355396	12242	19181
16	50470153	50478214	9841	19348
16	51111584	51114025	9841	16413
16	52307912	52312080	1X4519	10987
16	55906679	55920796	10173	15444
16	56066371	56077057	1X2816	9128
16	70325391	70351972	1X2816	10489
16	79585964	79590250	10173	16517
16	84183078	84186270	12242	17903
16	84855821	84858439	1X2816	6955
16	85984199	85992377	10173	26988
16	88665813	88669632	1X2816	6265
16	89664403	89677848	1X2816	9045
15	2580425	2580743	1X2816	8395
15	5021134	5028114	1X2816	6955
15	6301560	6333270	1X4519	9128
15	8279730	8282291	1X2816	9045
15	10720895	10726303	1X2816	8307
15	13542464	13544829	10173	19348
15	15465718	15472517	10173	26988
15	16464664	16467982	9841	19348
15	17990458	17991392	1X2816	6265
15	18946225	19050755	1X2816	7625
15	21856869	21864172	1X4519	7625
15	25497312	25498601	10173	17903
15	32074107	32079725	1X4519	8395
15	33977817	33979310	12242	16517
15	34704340	34710357	1X4519	10987
15	35582761	35584507	9841	15444
15	36391754	36392634	1X4519	8395
15	37706855	37713837	10173	16413
15	39055948	39058444	12242	19181
15	40328402	40581650	9841	18385
15	41328919	41330894	9841	19348
15	42757546	42758326	1X4519	9128
15	53819557	53824342	1X4519	8395
15	56865505	56873684	12242	17903
15	57234422	57253646	1X4519	10489
15	58359928	58360551	9841	18385
15	60925419	60963350	9841	17199
15	65341367	65345052	10173	16517
15	70340491	70341286	10173	19348
15	73130518	73132253	1X2816	7625
15	75645042	75654139	1X2816	9128
15	79087281	79089166	1X2816	8307
15	79874206	79903802	10173	18385
15	83596753	83597552	1X2816	7311
15	84108383	84116098	10173	28246
15	88524052	88526625	10173	15444
15	89875307	89885617	1X2816	6955
15	90432361	90438432	1X2816	10987
14	2963583	2969109	10173	17903
14	3100242	3115311	10173	16413
14	7598213	7600384	10173	26988
14	7857651	7862588	12242	17903
14	8236130	8236491	1X2816	8395
14	11639757	11640501	1X4519	6265
14	12301695	12304338	1X4519	6955
14	17657298	17658419	10173	28246
14	18672147	18687706	12242	16517
14	21632172	21635809	10173	16517
14	24089070	24155310	1X2816	10489
14	28894845	28904645	1X2816	6265
14	38073864	38079226	1X4519	9128
14	44345195	44351490	12242	26988
14	50005365	50014355	10173	16413
14	74120587	74135107	1X4519	6265
14	74749363	74764612	1X4519	6955
14	75210132	75216939	12242	16517
14	76787976	76794172	1X4519	10987
14	87879427	87885203	12242	19181
14	92605956	92640383	10173	17903
14	94023804	94025696	1X2816	7625
14	95752006	95774667	9841	15444
14	95810097	95811026	1X4519	9128
14	97717689	97724243	1X2816	9045
14	98977264	98988705	10173	26988
14	99626944	99633153	12242	28246
14	101057208	101063818	1X2816	8395
14	102015444	102018083	1X2816	8307
14	102535421	102536899	1X4519	10987
14	102790445	102799596	10173	16517
14	103043425	103049456	10173	19348
14	104564406	104565690	1X2816	9128
14	105003166	105010946	1X2816	10987
14	105103219	105164724	1X4519	8395
13	3096888	3112759	10173	19181
13	4657524	4659259	1X2816	8395
13	7461982	7467563	1X2816	8307
13	8124685	8130896	1X4519	10489
13	14529514	14551591	9841	19348
13	18258524	18279976	1X4519	9128
13	18392153	18403759	9841	16413
13	21624902	21668268	1X2816	7311
13	22018355	22025743	10173	26988
13	22779074	22791464	10173	19348
13	23522267	23535662	12242	28246
13	26502925	26518561	1X4519	6955
13	27834414	27857980	10173	16413
13	31808516	31839197	12242	19181
13	41162387	41176464	10173	17903
13	43069756	43089265	12242	16517
13	51196531	51205487	10173	15444
13	72843980	72966864	1X4519	10489
13	73642823	73645806	12242	19181
13	77125117	77235545	10173	16517
13	77814975	77827283	12242	28246
13	88154519	88195158	10173	19348
13	90241263	90246897	1X4519	10987
13	93003653	93008596	1X4519	6955
13	93358589	93359411	9841	18385
13	95487452	95489942	1X4519	10987
13	97414331	97419206	9841	15444
13	99360255	99376645	10173	17903
13	99883065	99886726	1X4519	7625
13	102919739	102922569	1X4519	8395
13	103149328	103166940	1X2816	9045
13	103166940	103167489	1X2816	6255
13	103515130	103518402	1X2816	8395
13	103681430	103683981	1X2816	7625
13	103800983	103801998	10173	16517
13	103844829	103851501	10173	16413
13	104461663	104463403	1X2816	7311
13	Unclear	Unclear	1X2816	10987
12	388942	390717	10173	15444
12	2345455	2350092	10173	17903
12	2485415	2497270	10173	16517
12	3344209	3357076	1X2816	7311
12	5743721	5745778	10173	16413
12	6135840	6144709	1X2816	8395
12	7509405	7512822	10173	19348
12	7542259	7625035	1X2816	6955
12	12407955	12412854	1X2816	8307
12	12451294	12454900	10173	28246
12	14029538	14036526	1X2816	9128
12	18347183	18347337	10173	18385
12	18926151	19025413	1X2816	9045
12	23604663	23638371	10173	17199
12	25206519	25207173	1X4519	7625
12	30374373	30386037	9841	19348
12	32501353	32507550	1X4519	6265
12	32811803	33941804	12242	16517
12	36875221	36875652	9841	18385
12	37290710	37530656	10173	26988
12	41194455	41279350	1X2816	6265
12	44245073	44775902	9841	16413
12	44700657	44734484	12242	17903
12	53437909	53590519	9841	15444
12	57127614	57143173	1X4519	9128
12	67511982	67513689	9841	16413
12	71965521	71975532	9841	18385
12	73248706	73256722	12242	26988
12	79604049	79605864	1X4519	6265
12	80775653	80787653	10173	16413
12	81877166	81884121	10173	15444
12	82609561	82620868	10173	19348
12	89927244	89949515	1X4519	9128
12	90262729	90467564	1X4519	7625
12	97180669	97182503	1X4519	8395
12	98561139	98561798	1X4519	10987
12	100113257	100207580	1X2816	6955
12	101445794	101449982	12242	28246
12	102651242	102689359	12242	17903
12	105189751	105195873	12242	16517
12	110433343	110453980	9841	19348
12	110569370	110581927	10173	18385
12	112844578	112853358	1X4519	10489
12	114468717	114508073	10173	26988
12	116092124	116093695	1X2816	9045
12	117563891	117612961	1X2816	7311
12	119172499	119178434	10173	19181
12	119248440	119252956	1X2816	9128
12	119363878	119369382	10173	17903
12	119622986	119624577	1X2816	10489
11	3757852	3761554	10173	19181
11	3916173	3927523	10173	26988
11	5161187	5171583	10173	28246
11	6758848	6770477	12242	17903
11	8405692	8423641	1X4519	6265
11	10962743	10971571	9841	16413
11	11783448	11783918	1X2816	6955
11	11783918	11805165	1X2816	7625
11	17203587	17206103	1X2816	10987
11	24144264	24145913	12242	26988
11	25314200	25343151	10173	16413
11	29581318	29605368	1X2816	7311
11	40005564	40036643	1X2816	10489
11	43831523	43832178	9841	19348
11	49578670	49622104	12242	28246
11	51177280	51179844	1X4519	6955
11	56688592	56690434	12242	19181
11	59167610	59177471	10173	17199
11	67167514	67172331	10173	17903
11	70572115	70577145	1X2816	8395
11	72339068	72369807	12242	17903
11	74103292	74163032	9841	16413
11	75030264	75039325	1X2816	7625
11	77258981	77261781	1X4519	8395
11	79244617	79285242	1X4519	9128
11	101751262	101774315	9841	15444
11	101925042	101925300	12242	28246
11	105379246	105382763	1X2816	9045
11	109962867	109976085	9841	18385
11	113609987	113610431	10173	19348
11	114929169	114935074	10173	26988
11	117051047	118966857	1X4519	7625
11	118468921	118471051	12242	17903
11	119367654	119373578	12242	16517
11	123768670	123768787	1X2816	6955
11	124336021	125270709	1X2816	6255
10	1953083	2086402	12242	28246
10	2460094	2464774	1X2816	9128
10	3178091	3186928	12242	17903
10	3200112	3258793	10173	16413
10	4061295	4122115	10173	17903
10	4061295	4122115	10173	19181
10	4383433	4489735	10173	17199
10	5455902	5457082	10173	16517
10	5956418	5962527	1X2816	8395
10	5982189	5994411	10173	19348
10	11425400	11425870	10173	15444
10	11542131	11555378	9841	17199
10	11552115	11554403	1X4519	10489
10	11608050	11620164	12242	26988
10	12139878	12148328	1X4519	7625
10	16916153	16918728	9841	16413
10	18162609	18172951	1X4519	10987
10	18171001	18176020	9841	15444
10	19113270	19113918	1X4519	8395
10	25509455	25514626	9841	18385
10	25629092	25632139	12242	19181
10	27688112	27692206	1X4519	6265
10	28300671	28306422	1X4519	9128
10	28457978	28461419	1X4519	6955
10	32411109	32411595	1X4519	10987
10	53487499	54259639	12242	17903
10	57447644	57479388	9841	16413
10	59955636	59972088	12242	16517
10	85215651	89949103	1X4519	10489
10	86739029	86803448	10173	16517
10	101534538	101536877	12242	19181
10	101714971	101725964	1X4519	10987
10	107954968	107959744	9841	17199
10	108888062	109007009	1X2816	8395
10	109094443	109102615	12242	17903
10	111697711	111699913	9841	16413
10	112098065	112111035	10173	16413
10	113452776	113454388	1X4519	8395
10	114239030	114242591	12242	16517
10	117731226	117737407	12242	28246
10	119599059	119783932	1X2816	8307
10	120538129	120545947	10173	15444
10	126094126	126098199	10173	17199
9	275178	298862	10173	15444
9	562622	617307	1X2816	7625
9	618845	620816	10173	18385
9	2084841	2097071	10173	28246
9	2168880	2171628	10173	17903
9	2295611	2414795	1X2816	8307
9	2572838	2615401	1X2816	10987
9	5475316	5479733	1X2816	6265
9	5540781	5547680	10173	26988
9	9636175	9638669	1X4519	7625
9	14566949	14572071	10173	28246
9	16561377	16568277	1X4519	6265
9	24532029	24564758	1X2816	6955
9	26674037	26693510	12242	19181
9	26739485	26758426	9841	16413
9	30028690	30044558	10173	26988
9	31683872	31685751	12242	16517
9	35078806	35084707	12242	26988
9	44756225	44770264	12242	17903
9	45924350	45964078	10173	15444
9	48568810	48756794	1X4519	6955
9	49356832	49358624	1X4519	10987
9	50313515	50317619	9841	18385
9	55073286	55140661	1X2816	10489
9	56374824	56375272	9841	15444
9	59946634	59953509	10173	16517
9	68798264	68798604	1X4519	9128
9	69185314	69197896	1X2816	9128
9	75428315	75440858	12242	28246
9	75518230	75526845	1X4519	8395
9	84674432	84695042	1X4519	10489
9	88986933	88994675	9841	16413
9	90838987	90844792	12242	16517
9	93234433	93250939	1X4519	10987
9	107498510	107504226	9841	15444
9	108051632	108055112	1X2816	8307
9	108680148	108689261	10173	19181
9	109476270	109478158	12242	19181
9	118801857	118804479	12242	17903
9	121002554	121004422	10173	15444
9	122817612	122830966	10173	28246
9	122822129	122829834	1X2816	10489
9	123094076	123119656	10173	18385
9	123542424	123543912	1X2816	7311
9	124692197	124692664	1X2816	10987
8	561165	578020	1X2816	6265
8	2426893	2434283	10173	26988
8	5413724	5420536	1X2816	8307
8	5456366	5457333	10173	16517
8	6129874	6133335	10173	19348
8	6574148	6688004	10173	17199
8	8524172	8528715	1X2816	10489
8	9167480	9180280	1X2816	6955
8	9833267	9838800	1X2816	7625
8	11476590	12166701	1X2816	8395
8	12166701	12225159	1X2816	7311
8	14571280	14572644	9841	18385
8	16298526	16310991	10173	19181
8	16356815	16365758	1X4519	7625
8	26504602	26667869	9841	17199
8	30428871	30429836	1X2816	9045
8	31533760	31537147	12242	28246
8	35150738	35156914	1X4519	6955
8	35447904	35449966	9841	19348
8	37185066	37262639	1X4519	10987
8	38086446	38111317	12242	19181
8	43639185	43712575	12242	16517
8	47232978	47242453	1X4519	10489
8	53597624	53654810	9841	19348
8	53747189	53822436	9841	16413
8	55946561	56034412	1X4519	6955
8	57769449	57771092	12242	26988
8	59816544	59838481	1X2816	6955
8	60768234	60777857	12242	28246
8	62272091	62284640	1X4519	7625
8	68197451	68203303	9841	15444
8	71448043	71452172	1X4519	9128
8	72783245	72790090	12242	17903
8	81462033	81470240	10173	15444
8	99825287	99842743	10173	19348
8	114060722	114073455	10173	19181
8	119540204	119548144	12242	19181
8	120333532	120340009	1X4519	7625
8	120875086	120879399	1X2816	8307
8	120920557	120933142	1X4519	9128
8	121977532	121985349	1X4519	6955
8	123155203	123362911	12242	16517
8	124383778	124409129	9841	18385
8	126647625	126652618	1X4519	10489
8	127762144	127764376	9841	19348
8	129667304	129670841	10173	17199
8	131312335	131314766	10173	16413
8	132731600	132733419	1X2816	10489
7	152346	183891	10173	15444
7	5376567	5380407	1X2816	7625
7	11521862	11522290	1X4519	10489
7	18824211	18859745	1X2816	10489
7	19856947	19859477	9841	16413
7	21421967	21423963	1X4519	10987
7	23441862	23442678	1X4519	6955
7	24704257	24708375	9841	19348
7	35470254	35516018	1X4519	6265
7	35560632	35561658	12242	28246
7	47431466	47486817	10173	17199
7	49053750	49063260	1X2816	10987
7	52985712	52998523	12242	19181
7	53521527	53531707	1X4519	10987
7	56937091	57005095	1X4519	8395
7	59286418	59291162	12242	19181
7	68049643	68051169	1X2816	8395
7	87647773	87661833	9841	17199
7	96573850	96648699	1X4519	6955
7	96579221	96581203	1X2816	7625
7	105091360	105356615	1X4519	10987
7	110760312	110763666	1X4519	6265
7	114620697	114667122	1X4519	10987
7	116762002	116776270	1X2816	9128
7	118671201	118671702	1X4519	8395
7	119387716	119390300	1X4519	7625
7	119602281	119625015	10173	17903
7	128585950	128752983	1X4519	9128
7	128585983	129344910	9841	15444
7	130053293	130294496	12242	16517
7	132931039	133110428	10173	16517
7	135216721	137005985	12242	26988
7	138085090	139869048	1X2816	6955
7	143801279	143803032	1X2816	7625
7	146586218	146599605	12242	28246
7	150823826	150824258	10173	19348
7	151411808	151411954	10173	15444
7	154584098	154600947	9841	19348
7	155613263	155625198	1X2816	10987
6	1342256	1469803	10173	18385
6	2274589	2280115	10173	19348
6	2452563	2482789	1X2816	7625
6	4521658	4561013	10173	19181
6	4522276	4522421	1X4519	6265
6	4991243	4991500	10173	16517
6	6578044	6584642	12242	19181
6	6616076	6619782	1X2816	8395
6	9113411	9121049	9841	17199
6	11584185	11587112	9841	18385
6	12593162	12713479	10173	28246
6	19347862	19363287	10173	18385
6	20100621	20102633	10173	16413
6	21271121	21285371	10173	17903
6	34035059	34053661	12242	26988
6	35356357	35415883	1X2816	10987
6	39417775	39429376	1X2816	6955
6	43825421	43827685	9841	16413
6	43936229	43938237	1X4519	10489
6	61547588	61549438	1X4519	9128
6	64663496	65108105	1X4519	6265
6	68018637	68053823	12242	19181
6	71691429	71719652	10173	18385
6	74809141	82268405	1X4519	7625
6	74809141	82268405	1X4519	10987
6	74894782	74907629	1X2816	7625
6	81500607	81502731	12242	16517
6	87009017	87012336	9841	18385
6	104650635	104653086	10173	17903
6	105233968	105251966	1X4519	8395
6	105274906	105276479	1X4519	6955
6	112580324	112731250	9841	17199
6	118455658	118485589	9841	18385
6	119080665	119085449	9841	16413
6	122091993	122104844	1X4519	6955
6	122504119	122521222	10173	19181
6	126839424	126852901	12242	17903
6	126885373	126889785	12242	16517
6	129440171	129442189	1X4519	6265
6	137099093	137101925	10173	19348
6	137217652	137220833	9841	19348
6	140122126	140122539	12242	19181
6	144066440	144069569	1X4519	8395
6	147452313	147454645	1X4519	10987
6	147927689	147950786	10173	16517
6	149585280	149590475	12242	28246
6	155983132	156002675	9841	15444
6	161929237	161979094	10173	19181
6	163453367	163969210	1X2816	8395
6	164151327	164237161	10173	15444
6	164232842	164239521	1X2816	6265
6	165842734	165848271	10173	17903
5	1169653	1181550	10173	15444
5	2966273	2970569	10173	28246
5	3578257	3582298	10173	17903
5	7292249	7297775	1X2816	8307
5	10283786	10375987	1X2816	7311
5	10785960	10789500	1X2816	10987
5	15410128	15413684	10173	18385
5	19030214	19037196	1X2816	9128
5	27094483	27098706	12242	28246
5	28216989	28328745	9841	15444
5	28607314	28609275	1X4519	6265
5	30437764	30443693	12242	16517
5	32304697	32310454	1X4519	6955
5	33633012	33641857	10173	16413
5	35432885	35445942	9841	19348
5	37291484	37293284	1X4519	8395
5	38326662	38333674	1X4519	10489
5	39186419	39189560	1X4519	10987
5	39474757	39475446	9841	17199
5	63608433	63616652	9841	18385
5	65915367	65943051	9841	15444
5	72562528	72578620	1X4519	8395
5	87568433	87573995	1X4519	9128
5	89288808	89309879	9841	17199
5	106925585	106930562	9841	19348
5	109541152	109548441	9841	15444
5	129010562	129011454	10173	18385
5	130209093	130215141	10173	17199
5	135887801	135888376	10173	16413
5	137589406	137669415	1X2816	6955
5	142167961	142184501	9841	18385
5	147743140	147745065	12242	17903
5	148480025	148487916	1X2816	9045
5	151514801	151516484	12242	16517
5	156291604	156307732	1X4519	9128
5	156730166	156737370	1X2816	6265
5	158258395	158259762	10173	19181
5	161480269	161483663	1X4519	10489
5	161956750	161960236	12242	19181
5	164393263	164411739	1X4519	8395
5	167352207	167353020	1X4519	10987
5	168527956	168531515	1X2816	7625
4	5010189	5047906	10173	16413
4	6252988	6270150	10173	26988
4	8487269	8493528	1X2816	8395
4	11459519	11459994	9841	19348
4	11460100	11477320	1X4519	7625
4	11846638	11850797	10173	17199
4	14277156	14296152	10173	16517
4	14640630	14641690	1X2816	8307
4	20001917	20011637	9841	18385
4	20004825	20006819	1X4519	9128
4	26299474	26383385	1X2816	10987
4	27252240	27266594	1X2816	7311
4	38255477	38263837	1X4519	6955
4	38675738	38698011	9841	17199
4	42320902	42324101	12242	19181
4	46299867	46330249	1X4519	10987
4	48798576	48811679	1X4519	6265
4	63745160	63749794	10173	18385
4	66433111	66434900	9841	15444
4	73748857	73756443	9841	18385
4	84284048	84289663	10173	15444
4	94082087	94084366	12242	19181
4	98615203	98617403	1X4519	9128
4	106590194	106601568	1X4519	10987
4	109115496	109123023	12242	16517
4	114673542	114681978	1X4519	6955
4	120437416	120601090	9841	16413
4	123802621	123803197	9841	18385
4	128955615	128958202	9841	15444
4	133961349	133962002	9841	17199
4	138686058	138714642	1X4519	6955
4	138926140	138930509	1X4519	10987
4	141492085	141675287	1X4519	6265
4	150305461	150305998	1X4519	10489
4	150399049	150415022	1X2816	10489
4	161245177	161249074	10173	16413
4	167341687	167357157	1X2816	7625
4	168471441	168494804	9841	15444
4	170571457	170578628	1X2816	9045
4	171051210	171052509	10173	26988
4	173119005	173120889	9841	19348
4	173566421	173571778	1X2816	10987
4	174246453	174252321	10173	19348
4	177129918	177131644	10173	17199
3	1412591	1414244	10173	18385
3	2153058	2156851	1X2816	6955
3	3221509	3223374	10173	16413
3	5633111	5738296	1X2816	8307
3	8457290	8664164	1X2816	8395
3	11850137	11949650	1X2816	10987
3	14174407	14178455	1X2816	6265
3	18485376	18491764	1X4519	6265
3	18843013	18846558	9841	19348
3	21260430	21262368	12242	28246
3	22175746	22226619	9841	16413
3	24189559	24191542	10173	19348
3	24384387	24385224	10173	16517
3	25153486	25174257	1X2816	9045
3	26483387	26485806	9841	15444
3	28879203	28879497	1X4519	6955
3	33613831	33620980	10173	19181
3	33615384	33673994	1X4519	7625
3	35845671	35859524	1X2816	8395
3	37918814	37937944	1X2816	7311
3	41818065	41858808	12242	17903
3	57455650	57457242	1X4519	6265
3	72383024	72391762	1X2816	10489
3	77023465	77149912	10173	28246
3	79494055	79500074	10173	26988
3	82515772	82751388	1X4519	6955
3	87247222	87252515	1X4519	8395
3	97932564	97942929	1X4519	8395
3	101503819	101508521	9841	16413
3	101758986	101761342	9841	18385
3	101921041	101941654	9841	19348
3	103533945	103537614	12242	17903
3	105420376	105422278	12242	19181
3	106532491	106538120	9841	15444
3	106806570	106884626	1X4519	10987
3	119320223	119325510	12242	16517
3	128930970	129141234	1X2816	6265
3	133195136	133195546	1X4519	7625
3	135030821	135033979	10173	28246
3	149250411	149255800	9841	15444
3	152403410	152410029	9841	17199
3	152724981	152726560	1X4519	9128
3	153608434	153616504	10173	16413
3	156486676	156648425	1X2816	8395
3	159438549	159458501	12242	19181
3	164687994	164710204	10173	17199
3	166540050	166554327	1X2816	9128
3	169506276	169581292	1X2816	7311
3	173894044	173896202	1X4519	8395
3	175257796	175259022	9841	18385
3	176052513	176053491	10173	15444
3	176230990	176238940	1X2816	6955
3	176682336	176683108	12242	17903
3	177404703	177413660	10173	17903
2	2708660	2710985	10173	16517
2	12950440	12994140	12242	16517
2	17768120	17768876	10173	18385
2	18070384	18079264	1X2816	9045
2	22200108	22204473	12242	19181
2	26195181	26198299	10173	17903
2	38999350	38999951	1X4519	7625
2	41873539	41873724	1X2816	9128
2	54258026	54269751	1X4519	8395
2	65646544	65651541	1X4519	8395
2	67935513	67977679	1X4519	10489
2	69475125	70032283	1X2816	10987
2	104300781	104317429	10173	17199
2	112928335	112940211	12242	19181
2	125484505	125505332	1X4519	10987
2	135536218	135674930	12242	28246
2	140309579	140314013	9841	17199
2	150289564	150308920	12242	16517
2	160694287	160696615	12242	19181
2	168467653	168540562	1X2816	6265
2	170605783	170623757	12242	16517
2	172732421	172758668	10173	18385
2	174598565	174626009	1X4519	9128
2	175301881	175306965	1X4519	10987
2	177185630	177203847	10173	16517
2	177565725	177580945	9841	19348
2	177983055	178013769	1X4519	6955
2	178457348	178464737	1X2816	8395
2	182257547	182289934	1X2816	6955
2	182804994	183213141	10173	15444
2	183939704	183973448	1X4519	8395
2	183940485	183950384	1X2816	7311
2	184735024	184739697	9841	16413
2	188743751	188743972	1X4519	7625
2	189785182	189786602	10173	26988
2	190095062	190437612	1X2816	9128
1	1017853	1134990	10173	26988
1	1368235	1372581	1X2816	7625
1	1914224	1967420	1X2816	6955
1	4149142	4158168	10173	19348
1	18677876	18682985	12242	28246
1	20116480	20119341	1X2816	10489
1	20570422	20574122	10173	19181
1	25973541	25996078	1X4519	9128
1	30487830	30491752	9841	15444
1	31773953	34710765	1X2816	9128
1	35114663	35117909	10173	18385
1	41108216	41259568	10173	17199
1	53782439	53789322	9841	16413
1	54686339	54692554	1X4519	6955
1	59040037	59183855	10173	16517
1	61407141	61410888	10173	28246
1	64644633	64646822	1X4519	6265
1	80416154	80418038	1X2816	6265
1	80655577	80660744	10173	17903
1	80716025	80732627	10173	18385
1	81300475	81520590	1X2816	9045
1	82750766	83115639	12242	26988
1	83180399	83440149	12242	19181
1	94183142	94183351	12242	17903
1	97927764	97928997	10173	19181
1	103551903	103555359	9841	16413
1	110588754	110598308	1X2816	6955
1	115338484	115418823	1X2816	7625
1	118766254	118767805	9841	19348
1	127127903	127128756	1X2816	8307
1	127570688	127580458	1X4519	10987
1	127669194	127670999	10173	26988
1	131225310	131267434	1X4519	6955
1	135493528	135738966	12242	28246
1	136420067	136421963	12242	16517
1	138663910	138664088	12242	17903
1	154619555	154640182	9841	15444
1	162114978	162124541	10173	17903
1	162307704	162395616	10173	17199
1	165539294	165541710	12242	26988
1	166028468	166038213	10173	26988
1	169874139	169888538	12242	19181
1	171034271	171099990	10173	19181
1	175202123	175207512	1X2816	9045
1	177699161	177703165	9841	16413
1	179543199	179547305	9841	15444
1	189582107	189583735	1X2816	6265
1	196560785	196561697	1X4519	10987
1	198176433	198191754	12242	28246
1	198469143	198569163	12242	16517
1	200627780	200629723	10173	16517
1	201348862	201416609	9841	17199
1	201692387	201732283	1X2816	10489
1	202133837	202141733	12242	17903
1	205028399	205046438	10173	19348
1	207894338	217845578	1X4519	6955
1	209525096	209544187	1X2816	9128
1	211741945	211758929	1X2816	7311
1	214620557	214622188	1X2816	8395
1	217254364	217275170	1X2816	8307

### Sheet: Provisional_COs
Chr	Start	End	Parent	Offspring
20	24768775	24782213	1X4519	6265
20	24768775	24782213	1X4519	9128
1	8057469	8087047	1X4519	6265
1	8057469	8087047	1X4519	8395
2	2705295	2710320	1X2816	7625
2	2705295	2710320	1X2816	8307
20	49071547	49081383	1X2816	8307
20	49071547	49081383	1X2816	8395
2	3319281	3321073	10173	17199
2	3319281	3321073	10173	19181
8	38380976	38386212	9841	16413
8	38380976	38386212	9841	18385
