## Supplemental Table S3 for "High-resolution estimates of crossover and noncrossover recombination from a captive baboon colony"

### Sheet: Table S3
Supplementary Table S3. List of all inferred NCO tracts less than 10 Kbp in length. Sites with 1st position highlighted in green are part of complex NCO events involving multiple unconnected tracts and/or associated with a nearby crossover event. Parental ages (when known) are in the "PerMeiosis" sheet.

### Sheet: PerSite
Chr	Parent	Offspring	1st Pos	Old base(s)	New base(s)	Minimum tract length
1	9841	17199	186462739	C	T	1
1	9841	15444	154627589	G	C	1
1	9841	15444	154620758	T	C	1
2	9841	18385	180942972	A	G	1
2	9841	17199	173100035	A	G	1
2	9841	17199	106165894	A	G	1
2	9841	16413	11615228	C	A	1
3	9841	16413	177823867	A	G	1
4	9841	15444	134475465	C	T	1
4	9841	16413	117110830	C	T	1
4	9841	19348	115095760	G	A	1
4	9841	17199	75337562	A,T	G,C	2076
4	9841	19348	10745694	A	G	1
6	9841	16413	108899286	G,T,G	A,C,A	1748
7	9841	19348	154595635	A	G	1
7	9841	19348	154593361	A,G	G,A	213
7	9841	16413	578110	G	T	1
8	9841	18385	70734770	A	G	1
8	9841	16413	60710056	A	T	1
8	9841	18385	14571984	G	C	1
8	9841	18385	5924943	A,T	G,C	54
10	9841	16413	105811229	A	C	1
10	9841	18385	104324229	T	C	1
10	9841	18385	104319945	T,A,G,T	C,T,C,C	2617
11	9841	17199	119404088	G	A	1
11	9841	19348	81309564	A,C,C	G,G,A	5086
11	9841	17199	72180352	T,T,C	G,C,T	7069
11	9841	17199	1560819	T	C	1
12	9841	15444	105636469	T	C	1
12	9841	16413	93915761	G	A	1
12	9841	18385	35659968	A,T	G,A	30
12	9841	18385	35648753	G	A	1
13	9841	16413	64957771	G,T,C	A,C,T	106
13	9841	19348	18511887	T	C	1
13	9841	19348	14531760	A	G	1
13	9841	17199	5958355	G	A	1
13	9841	15444	4966390	C	A	1
14	9841	16413	100578204	A	G	1
14	9841	18385	88837734	G	A	1
14	9841	15444	70668645	C	T	1
16	9841	18385	15630096	C	G	1
16	9841	15444	3307469	G	C	1
16	9841	17199	1358299	C	T	1
18	9841	16413	59139791	T	C	1
18	9841	18385	21432302	C	G	1
18	9841	18385	4231756	G	A	1
20	9841	18385	49878485	G,T,C,T	C,G,T,C	1440
20	9841	19348	15559224	G	A	1
1	12242	16517	212398086	G	T	1
1	12242	28246	193612022	G	C	1
1	12242	16517	138122702	A	G	1
1	12242	28246	120249879	T,T	A,C	8
1	12242	26988	15913502	T	C	1
2	12242	28246	156395891	G	C	1
2	12242	28246	59697149	A,A,A,G,A	G,G,C,A,G	24
2	12242	28246	20308312	A	C	1
3	12242	16517	28063650	G	C	1
4	12242	16517	109118358	G	A	1
4	12242	16517	95241188	G	T	1
4	12242	17903	46797704	G	A	1
6	12242	26988	144633951	G	A	1
6	12242	26988	87771200	C	T	1
6	12242	28246	31175499	C	T	1
7	12242	17903	113375349	G	A	1
8	12242	16517	137574296	T	C	1
8	12242	28246	77245823	A	G	1
8	12242	28246	27635277	T	C	1
9	12242	26988	119019345	A	G	1
9	12242	26988	13612219	A	G	1
10	12242	28246	97555447	G	T	1
10	12242	26988	70013874	A,G	C,A	372
11	12242	17903	123065663	T	A	1
11	12242	28246	116281272	C	T	1
11	12242	17903	72180352	G,C,T	T,T,C	7069
11	12242	28246	67948381	T	C	1
11	12242	28246	12910578	G	A	1
13	12242	16517	6905119	A	T	1
14	12242	17903	88946342	T	C	1
15	12242	28246	66164463	C	T	1
16	12242	16517	62899461	T	C	1
16	12242	17903	39891101	T	G	1
16	12242	17903	35020186	A	G	1
16	12242	16517	14170407	T	C	1
16	12242	17903	12412152	T	G	1
18	12242	16517	68426600	C	T	1
18	12242	17903	55127298	A	G	1
19	12242	17903	69391612	C	T	1
20	12242	28246	49320700	G,C	C,A	2
20	12242	26988	28709252	T,T	C,G	133
20	12242	19181	9371531	T,T	C,C	9
1	10173	15444	149569982	A	G	1
1	10173	18385	104798158	G	A	1
2	10173	28246	152235096	G	A	1
2	10173	28246	1865449	C	T	1
3	10173	19181	168165049	A	G	1
3	10173	28246	124778083	C	T	1
3	10173	17903	29045814	A	G	1
3	10173	26988	3885432	T	C	1
3	10173	17199	494342	A	G	1
4	10173	26988	1955274	A	G	1
5	10173	16413	164720865	A	G	1
6	10173	18385	161570612	C	T	1
6	10173	15444	30066503	G	A	1
6	10173	28246	29690817	T	C	1
6	10173	28246	25313336	A	C	1
6	10173	15444	7337776	A	G	1
7	10173	17199	11512953	A	C	1
8	10173	17903	137793615	T,T,A	C,C,G	645
8	10173	28246	106174487	C,T	T,A	8
8	10173	18385	38002631	A	G	1
10	10173	28246	9414567	T	C	1
11	10173	15444	111950727	G	A	1
11	10173	16517	99573479	C	T	1
11	10173	19181	43520409	C	T	1
12	10173	26988	80988903	C	T	1
12	10173	16517	20257847	G,A	A,G	4375
12	10173	28246	19738	T	C	1
13	10173	19348	88192419	A	G	1
13	10173	19348	88182315	G	C	1
14	10173	16517	29437419	C	T	1
14	10173	17903	1875043	T	C	1
15	10173	18385	88505679	A	C	1
16	10173	17903	64791557	C	G	1
16	10173	18385	45542945	A	T	1
16	10173	18385	27852941	C	T	1
16	10173	26988	4413685	G,A	A,G	17
17	10173	17903	47997392	G	C	1
17	10173	16413	10409506	G,T	A,G	17
18	10173	16413	67820832	A	G	1
18	10173	19348	57372311	C,A	T,G	35
18	10173	17199	33550693	T	C	1
20	10173	19348	21015273	C	T	1
1	1X4519	10987	199509669	C	T	1
1	1X4519	9128	127933012	C	T	1
1	1X4519	10987	90435871	A	G	1
1	1X4519	9128	36461944	G	A	1
1	1X4519	7625	19745062	A,A,A	G,C,C	48
2	1X4519	6955	191123796	A	G	1
2	1X4519	9128	181229533	T	C	1
2	1X4519	9128	174615625	C	G	1
2	1X4519	9128	174601236	T,C,T,G	G,T,A,A	5604
2	1X4519	6265	121568250	G	A	1
2	1X4519	10489	80010922	T	C	1
2	1X4519	10987	59582253	A	G	1
2	1X4519	10987	25121908	A	T	1
2	1X4519	7625	22186050	T	C	1
2	1X4519	8395	10803312	C	T	1
3	1X4519	9128	182334258	T	C	1
3	1X4519	9128	173909788	T	C	1
3	1X4519	10489	158796052	A,T	G,C	2
3	1X4519	6265	107551029	T	C	1
3	1X4519	6955	107324550	C	T	1
3	1X4519	7625	106755534	C,T,C,A	G,C,T,C	961
3	1X4519	10987	37353268	T,C	C,A	212
3	1X4519	6955	28504244	C	A	1
3	1X4519	7625	12734647	T	C	1
4	1X4519	7625	167966557	C	T	1
4	1X4519	6955	143182921	T	C	1
4	1X4519	10489	9116522	T	C	1
5	1X4519	6265	94163138	C	A	1
5	1X4519	10987	2497799	T	C	1
6	1X4519	6955	105275178	A	G	1
6	1X4519	8395	31440604	C	T	1
6	1X4519	7625	31419390	A	G	1
6	1X4519	10489	31104795	T	G	1
6	1X4519	10489	14154193	A	G	1
6	1X4519	10489	14153837	G	A	1
6	1X4519	6265	4968229	A	G	1
7	1X4519	10489	111414951	G	T	1
7	1X4519	7625	14999252	T	C	1
8	1X4519	9128	120923735	A	G	1
8	1X4519	9128	90582075	T,C	C,T	21
8	1X4519	9128	24656417	G	A	1
8	1X4519	6265	22502738	T	C	1
8	1X4519	7625	17731931	C	T	1
9	1X4519	7625	107623366	G	A	1
9	1X4519	10489	73074602	G	A	1
9	1X4519	10489	20285172	C	T	1
9	1X4519	7625	7936393	G	A	1
10	1X4519	7625	92386316	A	G	1
10	1X4519	9128	69304639	T	C	1
10	1X4519	10489	14321139	C	T	1
10	1X4519	6955	4404669	G	A	1
11	1X4519	9128	122905133	G	C	1
11	1X4519	6955	91677152	A	G	1
11	1X4519	10987	84358852	C	T	1
12	1X4519	6265	97817385	T	C	1
12	1X4519	10987	30121912	G	A	1
12	1X4519	9128	3432822	A	T	1
13	1X4519	10987	80493505	A,C	G,T	35
13	1X4519	10987	23338641	G	A	1
13	1X4519	8395	7102754	T	C	1
13	1X4519	8395	6150475	G	T	1
14	1X4519	8395	105271831	G,T	A,C	3
14	1X4519	10489	99577936	T	A	1
14	1X4519	7625	89249130	A	G	1
14	1X4519	9128	88589639	G	C	1
15	1X4519	10987	34709333	A	G	1
15	1X4519	10489	10168529	C	T	1
16	1X4519	7625	89481561	A	G	1
16	1X4519	6955	86493233	T	C	1
16	1X4519	9128	71568176	C	G	1
16	1X4519	10489	67534547	A	G	1
16	1X4519	6955	51874607	G,G	T,T	5
16	1X4519	8395	27992166	G,G	T,A	19
16	1X4519	6265	27746848	C	T	1
16	1X4519	6265	16397506	C	T	1
16	1X4519	8395	2228031	A	G	1
17	1X4519	10489	24637029	T	C	1
17	1X4519	9128	5288075	C	T	1
18	1X4519	10489	66224512	A	T	1
18	1X4519	10987	3204958	T	A	1
18	1X4519	8395	1531847	A	G	1
19	1X4519	9128	62701826	A	G	1
20	1X4519	9128	31313221	A	G	1
20	1X4519	6955	30191502	A	C	1
20	1X4519	7625	22660262	C	T	1
20	1X4519	6265	21972634	A	G	1
1	1X2816	6955	103318216	A	G	1
1	1X2816	10489	65015912	C	T	1
1	1X2816	7625	46215582	G	A	1
2	1X2816	6955	2790959	G	T	1
3	1X2816	8307	123062041	G,T	A,C	16
3	1X2816	10489	59192341	C	T	1
5	1X2816	9128	171259237	T	A	1
5	1X2816	8307	126603239	G	A	1
5	1X2816	7625	39262658	G	A	1
5	1X2816	10489	26257899	G	A	1
5	1X2816	6955	1470259	G	A	1
6	1X2816	10987	165210977	T	C	1
6	1X2816	7625	89415543	G	T	1
6	1X2816	9128	29258762	T	C	1
6	1X2816	10987	13195527	T	C	1
7	1X2816	9045	153727299	A,A	G,G	22
7	1X2816	10489	88205765	A	G	1
8	1X2816	10489	53019754	G	A	1
8	1X2816	10489	34047090	T	C	1
8	1X2816	9128	32579397	T	C	1
9	1X2816	8307	29340222	T	C	1
10	1X2816	7311	104145339	T	C	1
10	1X2816	9128	9246774	A	G	1
10	1X2816	7625	8870800	T	C	1
11	1X2816	6265	124286181	A	G	1
11	1X2816	7311	123696205	A	C	1
11	1X2816	8395	51120571	T	C	1
11	1X2816	8395	22654248	A	G	1
12	1X2816	9128	95873972	T	G	1
12	1X2816	6955	3674624	C	T	1
13	1X2816	10489	105314330	T,A	A,G	10
13	1X2816	8307	102245934	A,T	G,C	7
13	1X2816	9128	8329222	T	C	1
13	1X2816	10987	469231	C	T	1
15	1X2816	10987	33111571	A	G	1
15	1X2816	8307	26110378	T	A	1
16	1X2816	8307	33351881	T	C	1
16	1X2816	10489	2114210	T	C	1
17	1X2816	6265	54395848	A	G	1
17	1X2816	8307	28981893	G	T	1
17	1X2816	10489	17706320	A,C,C,C,T,G,C	G,T,T,A,C,T,A	3517
17	1X2816	10489	14874991	C	T	1
18	1X2816	6265	65590573	T	C	1
19	1X2816	8307	53915191	T,G	C,T	35
19	1X2816	7625	5984839	T	C	1

### Sheet: PerMeiosis
Parent	Offspring	ParentAge	NCOtracts	NCOsites
10173	15444	8.2	4	4
10173	16413	9.4	3	4
10173	16517	9.5	3	4
10173	17199	10.4	3	3
10173	17903	10.9	5	7
10173	18385	11.3	6	6
10173	19181	12.2	2	2
10173	19348	12.5	4	5
10173	26988	14.4	4	5
10173	28246	15.4	8	9
9841	15444	8.7	7	7
9841	16413	9.9	11	15
9841	17199	10.9	9	12
9841	18385	11.8	13	21
9841	19348	13	8	11
12242	16517	6	10	10
12242	17903	7.4	10	12
12242	19181	8.7	1	2
12242	26988	10.9	7	9
12242	28246	11.9	14	20
1X4519	6265	?	9	9
1X4519	6955	?	10	11
1X4519	7625	?	14	19
1X4519	8395	?	8	10
1X4519	9128	?	18	22
1X4519	10489	?	15	16
1X4519	10987	?	12	14
1X2816	6265	6.4	3	3
1X2816	6955	7.5	4	4
1X2816	7311	8	2	2
1X2816	7625	8.5	5	5
1X2816	8307	9.4	8	11
1X2816	8395	9.5	2	2
1X2816	9045	10.4	1	2
1X2816	9128	10.5	6	6
1X2816	10489	12.7	10	17
1X2816	10987	13.8	4	4
