## Supplemental Table S4 for "High-resolution estimates of crossover and noncrossover recombination from a captive baboon colony"

### Sheet: Sheet1
SampleID	Data set	Published?	Mean depth	SRA
10173	Pedigree1	Y	80.8	SRR8723600, SRR8723595, SRR8723596, SRR8723597, SRR8723598, SRR8723599, SRR8723601, SRR8723592, SRR8723593, SRR8723594
9841	Pedigree1	Y	74.17	SRR8723573, SRR8723567, SRR8723569, SRR8723570, SRR8723571, SRR8723572, SRR8723574, SRR8723575, SRR8723568
12242	Pedigree1	Y	67.1	SRR8723545, SRR8723548, SRR8723553, SRR8723564, SRR8723543, SRR8723547, SRR8723544, SRR8723550, SRR8723549, SRR8723551
15444	Pedigree1	Y	132.75	SRR7639481, SRR7693040, SRR7698981, SRR7639485, SRR7693041, SRR10076357, SRR7639484, SRR7656061
16413	Pedigree1	Y	124.16	SRR7639489, SRR7639483, SRR10076356
17199	Pedigree1	Y	40.14	SRR7639467, SRR7639478, SRR7639479, SRR7656071, SRR7656073, SRR7656072
18385	Pedigree1	Y	46.6	SRR8723576, SRR8723581, SRR8723590, SRR8723563, SRR8723577, SRR8723591, SRR8723579, SRR8723578
19348	Pedigree1	Y	83.46	SRR7639473, SRR7639470, SRR7639471
16517	Pedigree1	Y	37.04	SRR7639486, SRR7639487, SRR7639488
17903	Pedigree1	N	61.38	SRR10076352, SRR6710852
19181	Pedigree1	Y	92.36	SRR7639466, SRR7639469, SRR7656098, SRR7639468, SRR7656099, SRR7656100
26988	Pedigree1	Y	40.08	SRR8723562, SRR8723556, SRR8723557, SRR8723560, SRR8723559, SRR8723561, SRR8723555, SRR8723558
28246	Pedigree1	Y	38.33	SRR8723546, SRR8723552, SRR8723565, SRR8723585, SRR8723587, SRR8723554, SRR8723566, SRR8723586, SRR8723588, SRR8723589, SRR8723584
18929	Pedigree1	Y	67.06	SRR7624595, SRR10076351
26196	Pedigree1	Y	67.88	SRR7624574, SRR10076341, SRR10076343
32043	Pedigree1	N	38.32	SRR7639476
32849	Pedigree1	N	38.26	SRR7639474
33863	Pedigree1	N	37.33	SRR7639475
1X2816	Pedigree2	Y	73.45	SRR7588782, SRR7588785
1X4080	Pedigree2	Y	51.26	SRR10076346, SRR10076347
1X4519	Pedigree2, pyrho	Y	55.5	SRR10076344, SRR10076345
6265	Pedigree2	N	27.01	SRR10076340
6955	Pedigree2	N	31.02	SRR10076339
7625	Pedigree2	N	30.49	SRR10076338
8395	Pedigree2	Y	46.81	SRR10076335, SRR10076336
9128	Pedigree2	N	26.91	SRR10076333
10489	Pedigree2	N	29.23	SRR10076370
10987	Pedigree2	N	32.9	SRR10076369
7311	Pedigree2	Y	33.79	SRR11999473
8307	Pedigree2	N	28.46	SRR10076337
9045	Pedigree2	N	28.41	SRR10076334
14712	pyrho	Y	31.48	SRR7588775
1X0014	pyrho	Y	35.06	SRR8285765
1X0026	pyrho	Y	35.87	SRR8285721
1X0035	pyrho	Y	27.67	SRR8285748
1X0153	pyrho	Y	29.24	SRR8285749
1X0354	pyrho	N	34.15	SRR14366660
1X0576	pyrho	Y	34.63	SRR8285730
1X0580	pyrho	Y	37.36	SRR8285763
1X0808	pyrho	Y	32.93	SRR8285767
1X0832	pyrho	Y	39.3	SRR8285722
1X0843	pyrho	N	30.2	SRR10076362
1X0951	pyrho	Y	34.42	SRR8285764
1X1032	pyrho	Y	34.44	SRR8285723
1X1125	pyrho	Y	36.17	SRR8723580
1X1126	pyrho	Y	70.75	SRR8285734, SRR8285768
1X1146	pyrho	Y	34.56	SRR8285724
1X1152	pyrho	Y	35.4	SRR8285735
1X1181	pyrho	Y	35.55	SRR8723583
1X1230	pyrho	N	29.7	SRR10076361
1X1237	pyrho	N	32.72	SRR10076360
1X1392	pyrho	N	54.03	SRR10076359
1X1672	pyrho	Y	59.59	SRR8285720
1X1700	pyrho	Y	37.42	SRR8723582
1X1765	pyrho	Y	57.94	SRR7639477, SRR7639464
1X1939	pyrho	Y	35.64	SRR8285736
1X1947	pyrho	Y	35.02	SRR8285725
1X1960	pyrho	N	29.8	SRR10076350
1X2054	pyrho	N	29.68	SRR10076349
1X2055	pyrho	N	31.02	SRR10076348
1X2664	pyrho	N	33.17	SRR14366659
1X2891	pyrho	Y	32.43	SRR8285754
1X3162	pyrho	Y	36.8	SRR8285753
1X3576	pyrho	N	35.03	SRR8285727
1_0291	pyrho	N	31.4	SRR10076371
1_1979	pyrho	Y	33.34	SRR8285766
